# ABHD2 activity is not required for the non-genomic action of progesterone on human sperm

**DOI:** 10.1101/2024.12.17.628646

**Authors:** Madison Edwards, Alexandra Amaral, Eve M. Carter, Oliver Arnolds, Karen Vester, Anna Thrun, Edvard Wigren, Evert Homan, Pauline Ribera, Kirsty Bentley, Martin Haraldsson, Nmesoma Theo-Emegano, Peter Loppnau, Magdalena M. Szewczyk, Michelle A. Cao, Dalia Barsyte-Lovejoy, Nicole Dittmar, Anika Hans, Mandy Weber, Jens Münchow, W. Felix Zhu, Louisa Temme, Christoph Brenker, Timo Strünker, Michael Sundström, Matthew H. Todd, Aled M. Edwards, Ralf Lesche, Opher Gileadi, Claudia Tredup

## Abstract

**Study question:** Is the hydrolase ABHD2 required for progesterone-induced Ca^2+^ influx via CatSper and the resulting motility responses in human sperm?

**Summary answer:** Progesterone-induced Ca^2+^ influx via CatSper and the resulting motility responses in human sperm do not require ABHD2 activity.

**What is known already:** Sperm motility is tightly regulated by signalling pathways that are activated as sperm ascend the female reproductive tract, including progesterone triggering Ca^2+^ influx via the CatSper channel and inducing hyperactivated motility needed for fertilization. This process is thought to involve ABHD2, which may hydrolyse the endogenous CatSper inhibitor 2-arachidonoylglycerol (2-AG), thereby relieving inhibition and enabling calcium entry into the flagellum.

**Study design, size, duration:** Potent small molecule inhibitors of ABHD2 activity were synthesized, characterized, and used as tools to scrutinize the role of ABHD2 in activation of CatSper and regulation of sperm motility.

**Participants/materials, setting, methods:** Derivatives of published ABHD2 inhibitors were optimised for *in vitro* potency and cellular activity and subsequently tested in human sperm motility and Ca^2+^ influx assays.

**Main results and the role of chance:** Progesterone does not activate ABHD2 in vitro. In addition, inhibition of ABHD2 in human sperm has no effect on progesterone-induced Ca^2+^ influx through CatSper nor on basal or progesterone-induced hyperactivated motility. This demonstrates that ABHD2 activity is, in fact, not required for the non-genomic action of progesterone on human sperm.

**Large scale data:** none

**Limitations, reasons for caution:** We examined the effects of inhibition of the enzymatic activity of ABHD2. We cannot exclude that ABHD2 functions as a part of a larger multiprotein complex, in which it may play a structural role independent of its hydrolase activity.

**Wider implications of the findings:** This study presents conclusive evidence that ABHD2 does not bind progesterone and that its hydrolase activity is not required for progesterone activation of CatSper and resulting changes in motility of human sperm. These results highlight the need for further research to elucidate the mechanism underlying the non-genomic action of progesterone on human sperm.

**Study funding/competing interest(s):** This publication is based on research funded by the Gates Foundation. The findings and conclusions contained within are those of the authors and do not necessarily reflect positions or policies of the Gates Foundation. LT, CB, and TS were supported by the Deutsche Forschungsgemeinschaft (DFG, German Research Foundation) - project numbers 329621271 (CRU326; CB, TS), and 404595355 (Research Training Group “Chemical biology of ion channels (Chembion)’; LT, TS). This work was funded by the German Federal Ministry of Education and Research (BMBF) within the framework of Contraception Research, grant number 01GR2501A and 01GR2502A.

A.A., K.V., A.T., N.D., A.H., M.W. and R.L. are employees of Nuvisan ICB GMBH, Berlin, Germany. Nuvisan is recipient of a Gates Foundation grant. A.A is associate editor of Human Reproduction Open.
