## Supplemental table S1 for "ABHD2 activity is not required for the non-genomic action of progesterone on human sperm"

### Sheet: Tabelle1
			Supplementary Table S1
			1	MNAMLETPEL	PAVFDGVKLA	AVAAVLYVIV	RCLNLKSPTA	PPDLYFQDSG
			51	LSRFLLKSCP	LLTKEYIPPL	IWGKSGHIQT	ALYGKMGRVR	SPHPYGHRKF
			101	ITMSDGATST	FDLFEPLAEH	CVGDDITMVI	CPGIANHSEK	QYIRTFVDYA
			151	QKNGYRCAVL	NHLGALPNIE	LTSPRMFTYG	CTWEFGAMVN	YIKKTYPLTQ
			201	LVVVGFSLGG	NIVCKYLGET	QANQEKVLCC	VSVCQGYSAL	RAQETFMQWD
			251	QCRRFYNFLM	ADNMKKIILS	HRQALFGDHV	KKPQSLEDTD	LSRLYTATSL
			301	MQIDDNVMRK	FHGYNSLKEY	YEEESCMRYL	HRIYVPLMLV	NAADDPLVHE
			351	SLLTIPKSLS	EKRENVMFVL	PLHGGHLGFF	EGSVLFPEPL	TWMDKLVVEY
			401	ANAICQWERN	KLQCSDTEQV	EADLEENLYF	QGDPAFLYKV	VGSAAGSGEF
			451	KGEELFTGVV	PILVELDGDV	NGHKFSVSGE	GEGDATYGKL	TLKFICTTGK
			501	LPVPWPTLVT	TLTYGVQCFS	RYPDHMKRHD	FFKSAMPEGY	VQERTISFKD
			551	DGNYKTRAEV	KFEGDTLVNR	IELKGIDFKE	DGNILGHKLE	YNYNSHNVYI
			601	TADKQKNGIK	ANFKIRHNIE	DGSVQLADHY	QQNTPIGDGP	VLLPDNHYLS
			651	TQSALSKDPN	EKRDHMVLLE	FVTAAGITHG	MDELYKAHHH	HHHHH
